# Stable lentiviral-mediated expression of Cytochrome P450 2D6 in HepaRG cells: New means for *in vitro* assessment of xenobiotic biotransformation and cytotoxicity

**DOI:** 10.1101/2025.01.25.634872

**Authors:** Hugo Coppens-Exandier, Franz Mackanga, Thomas Darde, Corentin Bonhomme, Catherine Ribault, Thomas Gicquel, Romain Pelletier, Flyuza Roshchina, Estelle Schaefer, Christophe Chesné, Agnès Jamin, Anne Corlu, Pascal Loyer

## Abstract

Primary cultures of Human Hepatocytes (PHH) are the gold standard to investigate drug-hepatotoxicity *in vitro*, however, large-scale studies using these primary liver cells are not possible because of the shortage in liver biopsies. HepaRG model is often considered as the closest surrogate to PHH for toxicity studies *in vitro*. However, differentiated HepaRG cells express very low levels of the cytochrome P450 2D6 (CYP2D6) protein, which is essential for the biotransformation of nearly 25% of drugs on the market. To overcome this limitation, infection of progenitor HepaRG cells were performed using lentiviral particles containing a transgene encoding a single mRNA translated into a polypeptide undergoing proteolytic cleavage via the T2A peptide to produce both CYP2D6 and GFP. Differentiated HepaRG cells transduced with lentivirus stably expressed GFP and catalytically active human CYP2D6 enzyme at levels close to those found in high PHH metabolizers. As expected, CYP2D6 protein was found mostly located in the endoplasmic reticulum. Using the CYP2D6 transgenic HepaRG cells, we showed that tramadol was metabolized in both, N- and O-desmethyl tramadol as observed in human serum in contrast with the production of N-desmethyl tramadol only in parental HepaRG cells via the CYP3A4 catalytic activity. Similarly, after perhexiline (PHX) treatments, higher IC_50_ were found in CYP2D6 expressing HepaRG cells associated to lower mitochondrial damages compared to those found in parental cells for the same PHX concentrations. Gene profiling between parental and transgenic cells demonstrated that the CYP2D6 expressing HepaRG cells had kept their ability to proliferate and differentiate with low impact on the expression of the hepatocyte specific functions. However, we identified a limited set of genes such as NXF3 and TRIM63, which were up-regulated by the mRNA encoded by the lentiviral transgene. Together, these data confirmed that the CYP2D6 transgenic HepaRG cells represent a suitable optimized transgenic model of HepaRG cells to evaluate biotransformation and toxicity of specific compounds metabolized by CYP2D6.
