## Supplementary material for "Stable lentiviral-mediated expression of Cytochrome P450 2D6 in HepaRG cells: New means for *in vitro* assessment of xenobiotic biotransformation and cytotoxicity": Supporting Information Table 4 Genes Brbseq.xlsx

### Sheet: Day 37
	Description	chromosome	CYP2D6 vs wt	Fc CYP2D6 vs wt
TRIM63	tripartite motif containing 63	chr1	UP	4.27966
CRISP2	cysteine rich secretory protein 2	chr6	UP	2.96223
LOC100420587	SHC binding and spindle associated 1 pseudogene	chr19	UP	2.44511
ATP13A4	ATPase 13A4	chr3	UP	2.3125
TSSC2	tumor suppressing subtransferable candidate 2 (pseudogene)	chr11	UP	2.20194
CYP2D6	cytochrome P450 family 2 subfamily D member 6	chr22	UP	1.79243
LOC100506691	-		UP	1.73302
LOC101929829	cytochrome P450 family 2 subfamily D member 6 pseudogene	chr22	UP	1.63854
TGFB3	transforming growth factor beta 3	chr14	UP	1.63458
MPL	MPL proto-oncogene, thrombopoietin receptor	chr1	UP	1.58487
NINJ2-AS1	NINJ2 antisense RNA 1	chr12	UP	1.48123
NXF3	nuclear RNA export factor 3	chrX	UP	1.48046
SGPP1	sphingosine-1-phosphate phosphatase 1	chr14	UP	1.44282
GPNMB	glycoprotein nmb	chr7	UP	1.43912
PMS2P4	PMS1 homolog 2, mismatch repair system component pseudogene 4	chr7	UP	1.4321
SLC35F2	solute carrier family 35 member F2	chr11	UP	1.38443
PARVB	parvin beta	chr22	UP	1.38432
RIN2	Ras and Rab interactor 2	chr20	UP	1.36808
ITM2A	integral membrane protein 2A	chrX	UP	1.33426
CSAG1	chondrosarcoma associated gene 1	chrX	UP	1.32412
COX7B2	cytochrome c oxidase subunit 7B2	chr4	UP	1.30843
ATP6V0A2	ATPase H+ transporting V0 subunit a2	chr12	UP	1.30477
POT1-AS1	POT1 antisense RNA 1	chr7	UP	1.30336
NKX3-1	NK3 homeobox 1	chr8	UP	1.29924
UBE2O	ubiquitin conjugating enzyme E2 O	chr17	UP	1.29901
DSC2	desmocollin 2	chr18	UP	1.27375
SLC30A4	solute carrier family 30 member 4	chr15	UP	1.2722
SERINC5	serine incorporator 5	chr5	UP	1.27133
FAM171B	family with sequence similarity 171 member B	chr2	UP	1.26861
MORC2-AS1	MORC2 antisense RNA 1	chr22	UP	1.25936
GSTCD	glutathione S-transferase C-terminal domain containing	chr4	UP	1.25652
OSBPL11	oxysterol binding protein like 11	chr3	UP	1.25638
SLC41A2	solute carrier family 41 member 2	chr12	UP	1.25483
EEF1AKMT3	EEF1A lysine methyltransferase 3	chr12	UP	1.2538
RELL1	RELT like 1	chr4	UP	1.25255
PHACTR3	phosphatase and actin regulator 3	chr20	UP	1.24583
GDPGP1	GDP-D-glucose phosphorylase 1	chr15	UP	1.23908
STRN3	striatin 3	chr14	UP	1.23328
SRGAP2C	SLIT-ROBO Rho GTPase activating protein 2C	chr1	UP	1.22806
TSPYL1	TSPY like 1	chr6	UP	1.2233
TMEM263	transmembrane protein 263	chr12	UP	1.22328
LINC01297	long intergenic non-protein coding RNA 1297	chr14	UP	1.22001
ANKRD40	ankyrin repeat domain 40	chr17	UP	1.21756
KLLN	killin, p53 regulated DNA replication inhibitor	chr10	UP	1.21436
ZCCHC18	zinc finger CCHC-type containing 18	chrX	UP	1.21277
EDEM1	ER degradation enhancing alpha-mannosidase like protein 1	chr3	UP	1.2124
RBBP5	RB binding protein 5, histone lysine methyltransferase complex subunit	chr1	UP	1.21134
ADNP	activity dependent neuroprotector homeobox	chr20	UP	1.20962
PIP4K2A	phosphatidylinositol-5-phosphate 4-kinase type 2 alpha	chr10	UP	1.20884
RNF168	ring finger protein 168	chr3	UP	1.20612
PER2	period circadian regulator 2	chr2	UP	1.20554
AXL	AXL receptor tyrosine kinase	chr19	UP	1.20384
SENP5	SUMO specific peptidase 5	chr3	UP	1.20281
CPNE8	copine 8	chr12	UP	1.20236
NHSL1	NHS like 1	chr6	UP	1.2021
RAP2B	RAP2B, member of RAS oncogene family	chr3	UP	1.1981
CDC42SE2	CDC42 small effector 2	chr5	UP	1.19759
EAF1	ELL associated factor 1	chr3	UP	1.19756
NFIB	nuclear factor I B	chr9	UP	1.19695
MTPAP	mitochondrial poly(A) polymerase	chr10	UP	1.19382
TMTC3	transmembrane O-mannosyltransferase targeting cadherins 3	chr12	UP	1.19374
TRMT9B	tRNA methyltransferase 9B (putative)	chr8	UP	1.19268
TLK1	tousled like kinase 1	chr2	UP	1.19251
TMEM33	transmembrane protein 33	chr4	UP	1.19027
CASP2	caspase 2	chr7	UP	1.18945
BTBD9	BTB domain containing 9	chr6	UP	1.18926
ZNF28	zinc finger protein 28	chr19	UP	1.1889
ROBO1	roundabout guidance receptor 1	chr3	UP	1.18886
CSNK1A1	casein kinase 1 alpha 1	chr5	UP	1.18837
RASSF3	Ras association domain family member 3	chr12	UP	1.18699
TLE3	TLE family member 3, transcriptional corepressor	chr15	UP	1.18638
DCUN1D3	defective in cullin neddylation 1 domain containing 3	chr16	UP	1.18545
OTUD7B	OTU deubiquitinase 7B	chr1	UP	1.18323
PPP3CA	protein phosphatase 3 catalytic subunit alpha	chr4	UP	1.18156
POTEM	POTE ankyrin domain family member M	chr14	UP	1.18021
FAM76A	family with sequence similarity 76 member A	chr1	UP	1.179
SLC12A2	solute carrier family 12 member 2	chr5	UP	1.17874
CTTN	cortactin	chr11	UP	1.17797
ZNF284	zinc finger protein 284	chr19	UP	1.1775
CAPZA1	capping actin protein of muscle Z-line subunit alpha 1	chr1	UP	1.17719
CDV3	CDV3 homolog	chr3	UP	1.17685
PARD6B	par-6 family cell polarity regulator beta	chr20	UP	1.17595
FRRS1	ferric chelate reductase 1	chr1	UP	1.172
ZC3HAV1	zinc finger CCCH-type containing, antiviral 1	chr7	UP	1.17011
NUDT19	nudix hydrolase 19	chr19	UP	1.16711
PAN3	poly(A) specific ribonuclease subunit PAN3	chr13	UP	1.16486
HNRNPA0	heterogeneous nuclear ribonucleoprotein A0	chr5	UP	1.16463
ARID1B	AT-rich interaction domain 1B	chr6	UP	1.16421
CYP4F22	cytochrome P450 family 4 subfamily F member 22	chr19	UP	1.16384
ANKRD10	ankyrin repeat domain 10	chr13	UP	1.16234
RAPGEF2	Rap guanine nucleotide exchange factor 2	chr4	UP	1.1615
RNF144B	ring finger protein 144B	chr6	UP	1.16124
CNOT9	CCR4-NOT transcription complex subunit 9	chr2	UP	1.16081
RUFY3	RUN and FYVE domain containing 3	chr4	UP	1.1605
TRAF3IP1	TRAF3 interacting protein 1	chr2	UP	1.16035
DNAJC3	DnaJ heat shock protein family (Hsp40) member C3	chr13	UP	1.15994
DNAJC16	DnaJ heat shock protein family (Hsp40) member C16	chr1	UP	1.15782
INPP5B	inositol polyphosphate-5-phosphatase B	chr1	UP	1.15751
CARMIL1	capping protein regulator and myosin 1 linker 1	chr6	UP	1.1572
REST	RE1 silencing transcription factor	chr4	UP	1.15519
SLC25A45	solute carrier family 25 member 45	chr11	UP	1.15469
ZNF260	zinc finger protein 260	chr19	UP	1.15414
SUSD6	sushi domain containing 6	chr14	UP	1.1536
F3	coagulation factor III, tissue factor	chr1	UP	1.15289
RWDD3	RWD domain containing 3	chr1	UP	1.15165
LETM1	leucine zipper and EF-hand containing transmembrane protein 1	chr4	UP	1.1506
PCDH9	protocadherin 9	chr13	UP	1.1505
PRR15L	proline rich 15 like	chr17	UP	1.15039
TRAPPC6B	trafficking protein particle complex subunit 6B	chr14	UP	1.15027
PAFAH1B2	platelet activating factor acetylhydrolase 1b catalytic subunit 2	chr11	UP	1.1499
PPP1CB	protein phosphatase 1 catalytic subunit beta	chr2	UP	1.14961
C6orf62	chromosome 6 open reading frame 62	chr6	UP	1.14739
ENPP1	ectonucleotide pyrophosphatase/phosphodiesterase 1	chr6	UP	1.14719
UBE2B	ubiquitin conjugating enzyme E2 B	chr5	UP	1.14682
ZDHHC2	zinc finger DHHC-type palmitoyltransferase 2	chr8	UP	1.14447
B3GALNT2	beta-1,3-N-acetylgalactosaminyltransferase 2	chr1	UP	1.14324
EGLN3	egl-9 family hypoxia inducible factor 3	chr14	UP	1.14269
NUP50	nucleoporin 50	chr22	UP	1.14267
EYA3	EYA transcriptional coactivator and phosphatase 3	chr1	UP	1.14262
CHP1	calcineurin like EF-hand protein 1	chr15	UP	1.14258
GOLIM4	golgi integral membrane protein 4	chr3	UP	1.1423
FNIP1	folliculin interacting protein 1	chr5	UP	1.14215
CBX6	chromobox 6	chr22	UP	1.14061
FAM210A	family with sequence similarity 210 member A	chr18	UP	1.13823
RAB33B	RAB33B, member RAS oncogene family	chr4	UP	1.13751
NUP155	nucleoporin 155	chr5	UP	1.13748
GATAD2A	GATA zinc finger domain containing 2A	chr19	UP	1.13702
RIF1	replication timing regulatory factor 1	chr2	UP	1.13668
PTBP2	polypyrimidine tract binding protein 2	chr1	UP	1.13562
SAR1A	secretion associated Ras related GTPase 1A	chr10	UP	1.13421
SLC35F6	solute carrier family 35 member F6	chr2	UP	1.134
ERO1A	endoplasmic reticulum oxidoreductase 1 alpha	chr14	UP	1.1338
SEC22B3P	SEC22 homolog B3, pseudogene	chr1	UP	1.1333
DAAM1	dishevelled associated activator of morphogenesis 1	chr14	UP	1.13192
TMED7	transmembrane p24 trafficking protein 7	chr5	UP	1.13125
PDS5B	PDS5 cohesin associated factor B	chr13	UP	1.12951
FKBP9P1	FKBP prolyl isomerase 9 pseudogene 1	chr7	UP	1.12855
DOCK5	dedicator of cytokinesis 5	chr8	UP	1.1282
PRXL2C	peroxiredoxin like 2C	chr9	UP	1.12788
BROX	BRO1 domain and CAAX motif containing	chr1	UP	1.1278
EIF1AD	eukaryotic translation initiation factor 1A domain containing	chr11	UP	1.12764
LRPPRC	leucine rich pentatricopeptide repeat containing	chr2	UP	1.12683
CCDC57	coiled-coil domain containing 57	chr17	UP	1.12654
SEL1L	SEL1L adaptor subunit of ERAD E3 ubiquitin ligase	chr14	UP	1.1261
COLGALT1	collagen beta(1-O)galactosyltransferase 1	chr19	UP	1.12415
USP22	ubiquitin specific peptidase 22	chr17	UP	1.12388
SLC48A1	solute carrier family 48 member 1	chr12	UP	1.12384
DCUN1D1	defective in cullin neddylation 1 domain containing 1	chr3	UP	1.12346
SLX4IP	SLX4 interacting protein	chr20	UP	1.12308
POGLUT1	protein O-glucosyltransferase 1	chr3	UP	1.12294
RASGEF1B	RasGEF domain family member 1B	chr4	UP	1.12248
PCMTD1	protein-L-isoaspartate (D-aspartate) O-methyltransferase domain containing 1	chr8	UP	1.12242
FKBP9	FKBP prolyl isomerase 9	chr7	UP	1.12119
SEC22B2P	SEC22 homolog B2, pseudogene	chr1	UP	1.12106
TOB1	transducer of ERBB2, 1	chr17	UP	1.12103
ABCA1	ATP binding cassette subfamily A member 1	chr9	UP	1.12086
SEC22B	SEC22 homolog B, vesicle trafficking protein	chr1	UP	1.12056
PDPN	podoplanin	chr1	UP	1.11995
PDZD8	PDZ domain containing 8	chr10	UP	1.11968
SLC39A11	solute carrier family 39 member 11	chr17	UP	1.11672
P3H2	prolyl 3-hydroxylase 2	chr3	UP	1.11548
DSEL	dermatan sulfate epimerase like	chr18	UP	1.11466
CNP	2',3'-cyclic nucleotide 3' phosphodiesterase	chr17	UP	1.11355
CRIM1	cysteine rich transmembrane BMP regulator 1	chr2	UP	1.11242
KCNJ16	potassium inwardly rectifying channel subfamily J member 16	chr17	UP	1.11238
C2orf68	chromosome 2 open reading frame 68	chr2	UP	1.11187
NADK2	NAD kinase 2, mitochondrial	chr5	UP	1.11116
DPYSL2	dihydropyrimidinase like 2	chr8	UP	1.10755
DCAKD	dephospho-CoA kinase domain containing	chr17	UP	1.10687
EFNA5	ephrin A5	chr5	UP	1.10629
CACUL1	CDK2 associated cullin domain 1	chr10	UP	1.10589
PDCD4	programmed cell death 4	chr10	UP	1.1052
BCL10	BCL10 immune signaling adaptor	chr1	UP	1.10346
C1orf56	chromosome 1 open reading frame 56	chr1	UP	1.10344
PRPS2	phosphoribosyl pyrophosphate synthetase 2	chrX	UP	1.1027
GSR	glutathione-disulfide reductase	chr8	UP	1.10233
MARCHF6	membrane associated ring-CH-type finger 6	chr5	UP	1.10035
INSR	insulin receptor	chr19	UP	1.0999
RAP1GDS1	Rap1 GTPase-GDP dissociation stimulator 1	chr4	UP	1.09989
TOX4	TOX high mobility group box family member 4	chr14	UP	1.09683
TRA2A	transformer 2 alpha homolog	chr7	UP	1.0962
EXOSC6	exosome component 6	chr16	UP	1.09544
PTEN	phosphatase and tensin homolog	chr10	UP	1.09263
WDR55	WD repeat domain 55	chr5	UP	1.09205
PHACTR2	phosphatase and actin regulator 2	chr6	UP	1.09078
EIF2S3	eukaryotic translation initiation factor 2 subunit gamma	chrX	UP	1.09
NME7	NME/NM23 family member 7	chr1	UP	1.08975
THAP5	THAP domain containing 5	chr7	UP	1.08956
SET	SET nuclear proto-oncogene	chr9	UP	1.08821
LONP2	lon peptidase 2, peroxisomal	chr16	UP	1.08242
HNRNPH1	heterogeneous nuclear ribonucleoprotein H1	chr5	UP	1.08066
HMGCS1	3-hydroxy-3-methylglutaryl-CoA synthase 1	chr5	UP	1.07543
ARHGAP1	Rho GTPase activating protein 1	chr11	UP	1.07516
TOR1AIP2	torsin 1A interacting protein 2	chr1	UP	1.06903
CTNNB1	catenin beta 1	chr3	UP	1.06538
APOA1	apolipoprotein A1	chr11	DOWN	0.951751
TTR	transthyretin	chr18	DOWN	0.949648
VTN	vitronectin	chr17	DOWN	0.948089
FABP1	fatty acid binding protein 1	chr2	DOWN	0.946389
APOH	apolipoprotein H	chr17	DOWN	0.945572
TMEM176B	transmembrane protein 176B	chr7	DOWN	0.940646
SULT2A1	sulfotransferase family 2A member 1	chr19	DOWN	0.932217
CYP3A4	cytochrome P450 family 3 subfamily A member 4	chr7	DOWN	0.931257
LEAP2	liver enriched antimicrobial peptide 2	chr5	DOWN	0.929154
CYP2C9	cytochrome P450 family 2 subfamily C member 9	chr10	DOWN	0.927723
CYP2C8	cytochrome P450 family 2 subfamily C member 8	chr10	DOWN	0.925875
ACSM2B	acyl-CoA synthetase medium chain family member 2B	chr16	DOWN	0.924474
FGL1	fibrinogen like 1	chr8	DOWN	0.92445
HPX	hemopexin	chr11	DOWN	0.923688
SERPINC1	serpin family C member 1	chr1	DOWN	0.920555
SERPIND1	serpin family D member 1	chr22	DOWN	0.917655
KHK	ketohexokinase	chr2	DOWN	0.910954
HAO1	hydroxyacid oxidase 1	chr20	DOWN	0.909939
PIPOX	pipecolic acid and sarcosine oxidase	chr17	DOWN	0.907438
AGXT	alanine--glyoxylate aminotransferase	chr2	DOWN	0.907377
AFM	afamin	chr4	DOWN	0.905939
CIDEB	cell death inducing DFFA like effector b	chr14	DOWN	0.903114
ADH4	alcohol dehydrogenase 4 (class II), pi polypeptide	chr4	DOWN	0.898909
PLGLB1	plasminogen like B1	chr2	DOWN	0.898001
HULC	hepatocellular carcinoma up-regulated long non-coding RNA	chr6	DOWN	0.897632
SLC22A1	solute carrier family 22 member 1	chr6	DOWN	0.886681
ADH1A	alcohol dehydrogenase 1A (class I), alpha polypeptide	chr4	DOWN	0.881095
TNFRSF11B	TNF receptor superfamily member 11b	chr8	DOWN	0.875925
MYO5A	myosin VA	chr15	DOWN	0.868653
SPP2	secreted phosphoprotein 2	chr2	DOWN	0.864696
ARG1	arginase 1	chr6	DOWN	0.851341
AGXT2	alanine--glyoxylate aminotransferase 2	chr5	DOWN	0.848169
PTPRN2	protein tyrosine phosphatase receptor type N2	chr7	DOWN	0.823744
C8A	complement C8 alpha chain	chr1	DOWN	0.820071
C8B	complement C8 beta chain	chr1	DOWN	0.81442
CYP2C18	cytochrome P450 family 2 subfamily C member 18	chr10	DOWN	0.814016
SLC28A1	solute carrier family 28 member 1	chr15	DOWN	0.794311
LINC02158	-		DOWN	0.784482
SHD	Src homology 2 domain containing transforming protein D	chr19	DOWN	0.770195
CDKN1B	cyclin dependent kinase inhibitor 1B	chr12	DOWN	0.77006
PAH	phenylalanine hydroxylase	chr12	DOWN	0.753476
USF2	upstream transcription factor 2, c-fos interacting	chr19	DOWN	0.726562
CYP2A7	cytochrome P450 family 2 subfamily A member 7	chr19	DOWN	0.697915
CIAO3	cytosolic iron-sulfur assembly component 3	chr16	DOWN	0.673184
SOX2-OT	SOX2 overlapping transcript	chr3	DOWN	0.585003

### Sheet: Day 44
	description	chromosome	CYP2D6 vs wt	Fc CYP2D6_D44 vs wt_D44
TRIM63	tripartite motif containing 63	chr1	UP	5.59209
NXF3	nuclear RNA export factor 3	chrX	UP	2.52942
LOC101929829	cytochrome P450 family 2 subfamily D member 6 pseudogene	chr22	UP	1.93613
ATP13A4	ATPase 13A4	chr3	UP	1.84739
FABP6	fatty acid binding protein 6	chr5	UP	1.83035
SCGB2A1	secretoglobin family 2A member 1	chr11	UP	1.72317
CYP2D6	cytochrome P450 family 2 subfamily D member 6	chr22	UP	1.69867
ZNF836	zinc finger protein 836	chr19	UP	1.6412
PGM2L1	phosphoglucomutase 2 like 1	chr11	UP	1.60235
TGFB3	transforming growth factor beta 3	chr14	UP	1.58396
GSTCD	glutathione S-transferase C-terminal domain containing	chr4	UP	1.56765
GPNMB	glycoprotein nmb	chr7	UP	1.56537
LOC100506691	-		UP	1.53223
NINJ2-AS1	NINJ2 antisense RNA 1	chr12	UP	1.52189
ZKSCAN7	zinc finger with KRAB and SCAN domains 7	chr3	UP	1.50021
STK17B	serine/threonine kinase 17b	chr2	UP	1.48139
FAM171B	family with sequence similarity 171 member B	chr2	UP	1.47887
TLE3	TLE family member 3, transcriptional corepressor	chr15	UP	1.44887
LINC01297	long intergenic non-protein coding RNA 1297	chr14	UP	1.44486
DSC2	desmocollin 2	chr18	UP	1.41163
COX7B2	cytochrome c oxidase subunit 7B2	chr4	UP	1.40158
CDC42P3	CDC42 pseudogene 3	chr8	UP	1.39867
SLC30A4	solute carrier family 30 member 4	chr15	UP	1.39172
RNF144B	ring finger protein 144B	chr6	UP	1.36259
KLLN	killin, p53 regulated DNA replication inhibitor	chr10	UP	1.35706
ZCCHC18	zinc finger CCHC-type containing 18	chrX	UP	1.35548
RELL1	RELT like 1	chr4	UP	1.35048
RIN2	Ras and Rab interactor 2	chr20	UP	1.34555
WIPF3	WAS/WASL interacting protein family member 3	chr7	UP	1.34524
PAQR7	progestin and adipoQ receptor family member 7	chr1	UP	1.33914
EAF1	ELL associated factor 1	chr3	UP	1.33613
EMILIN3	elastin microfibril interfacer 3	chr20	UP	1.33408
INAVA	innate immunity activator	chr1	UP	1.32833
NCAPD2	non-SMC condensin I complex subunit D2	chr12	UP	1.32158
CASP2	caspase 2	chr7	UP	1.32114
FAM210A	family with sequence similarity 210 member A	chr18	UP	1.32071
EYA3	EYA transcriptional coactivator and phosphatase 3	chr1	UP	1.31562
SERINC5	serine incorporator 5	chr5	UP	1.31311
MIR1915HG	MIR1915 host gene	chr10	UP	1.31058
NKX3-1	NK3 homeobox 1	chr8	UP	1.30992
NIPAL3	NIPA like domain containing 3	chr1	UP	1.29706
ARRDC3	arrestin domain containing 3	chr5	UP	1.29593
EGLN3	egl-9 family hypoxia inducible factor 3	chr14	UP	1.28774
RBM6	RNA binding motif protein 6	chr3	UP	1.28516
SLC2A4	solute carrier family 2 member 4	chr17	UP	1.28289
ZDHHC2	zinc finger DHHC-type palmitoyltransferase 2	chr8	UP	1.28096
C12orf66	-	-	UP	1.27997
ANKRD40	ankyrin repeat domain 40	chr17	UP	1.27906
PHACTR3	phosphatase and actin regulator 3	chr20	UP	1.27804
OCLN	occludin	chr5	UP	1.2762
AXL	AXL receptor tyrosine kinase	chr19	UP	1.27336
SLC41A2	solute carrier family 41 member 2	chr12	UP	1.2675
ZC3HAV1	zinc finger CCCH-type containing, antiviral 1	chr7	UP	1.26561
RAP2B	RAP2B, member of RAS oncogene family	chr3	UP	1.26203
ORC2	origin recognition complex subunit 2	chr2	UP	1.26038
SLC35F2	solute carrier family 35 member F2	chr11	UP	1.25725
USP31	ubiquitin specific peptidase 31	chr16	UP	1.25494
STRN3	striatin 3	chr14	UP	1.25493
POT1-AS1	POT1 antisense RNA 1	chr7	UP	1.24821
PCDHB11	protocadherin beta 11	chr5	UP	1.24646
BTBD9	BTB domain containing 9	chr6	UP	1.2446
MORC2-AS1	MORC2 antisense RNA 1	chr22	UP	1.24391
NUDT19	nudix hydrolase 19	chr19	UP	1.24351
TRIM59	tripartite motif containing 59	chr3	UP	1.24255
ZNF286A	zinc finger protein 286A	chr17	UP	1.2376
CDV3	CDV3 homolog	chr3	UP	1.23706
ITM2A	integral membrane protein 2A	chrX	UP	1.23655
SLC12A2	solute carrier family 12 member 2	chr5	UP	1.23577
ZNF28	zinc finger protein 28	chr19	UP	1.23553
IPW	imprinted in Prader-Willi syndrome	chr15	UP	1.23516
RNF168	ring finger protein 168	chr3	UP	1.23137
PAN3	poly(A) specific ribonuclease subunit PAN3	chr13	UP	1.22782
PPP3CA	protein phosphatase 3 catalytic subunit alpha	chr4	UP	1.2267
PDS5B	PDS5 cohesin associated factor B	chr13	UP	1.22625
BTBD11	-		UP	1.22536
OTUD7B	OTU deubiquitinase 7B	chr1	UP	1.22352
FRRS1	ferric chelate reductase 1	chr1	UP	1.22255
MZF1-AS1	MZF1 antisense RNA 1	chr19	UP	1.22246
PTBP2	polypyrimidine tract binding protein 2	chr1	UP	1.22244
CNOT9	CCR4-NOT transcription complex subunit 9	chr2	UP	1.22202
FANCD2	FA complementation group D2	chr3	UP	1.22148
BCL10	BCL10 immune signaling adaptor	chr1	UP	1.22057
GUSBP1	GUSB pseudogene 1	chr5	UP	1.22013
UBP1	upstream binding protein 1	chr3	UP	1.21913
UBE2B	ubiquitin conjugating enzyme E2 B	chr5	UP	1.21867
FKBP9P1	FKBP prolyl isomerase 9 pseudogene 1	chr7	UP	1.21862
CAPZA1	capping actin protein of muscle Z-line subunit alpha 1	chr1	UP	1.21853
TMEM144	transmembrane protein 144	chr4	UP	1.21761
B3GALNT2	beta-1,3-N-acetylgalactosaminyltransferase 2	chr1	UP	1.21245
CYP4F22	cytochrome P450 family 4 subfamily F member 22	chr19	UP	1.20917
PCMTD1	protein-L-isoaspartate (D-aspartate) O-methyltransferase domain containing 1	chr8	UP	1.20862
TMED7	transmembrane p24 trafficking protein 7	chr5	UP	1.20777
TOB1	transducer of ERBB2, 1	chr17	UP	1.20712
CARMIL1	capping protein regulator and myosin 1 linker 1	chr6	UP	1.20701
OSER1-DT	OSER1 divergent transcript	chr20	UP	1.207
ZNHIT6	zinc finger HIT-type containing 6	chr1	UP	1.20671
SLX4IP	SLX4 interacting protein	chr20	UP	1.20661
DAAM1	dishevelled associated activator of morphogenesis 1	chr14	UP	1.20612
CBX6	chromobox 6	chr22	UP	1.20469
TMEM263	transmembrane protein 263	chr12	UP	1.20464
MPP7	MAGUK p55 scaffold protein 7	chr10	UP	1.20451
ZNF284	zinc finger protein 284	chr19	UP	1.20343
EEF1AKMT3	EEF1A lysine methyltransferase 3	chr12	UP	1.20244
MORC2	MORC family CW-type zinc finger 2	chr22	UP	1.20221
NFIB	nuclear factor I B	chr9	UP	1.20041
ZNF490	zinc finger protein 490	chr19	UP	1.19877
LPIN3	lipin 3	chr20	UP	1.19847
ZNF331	zinc finger protein 331	chr19	UP	1.19846
PRPS2	phosphoribosyl pyrophosphate synthetase 2	chrX	UP	1.19712
TMEM185B	transmembrane protein 185B	chr2	UP	1.19682
NDN	necdin, MAGE family member	chr15	UP	1.19635
CSNK1A1	casein kinase 1 alpha 1	chr5	UP	1.19497
ZNF557	zinc finger protein 557	chr19	UP	1.19459
RASSF3	Ras association domain family member 3	chr12	UP	1.19373
PCDH9	protocadherin 9	chr13	UP	1.19329
RBBP5	RB binding protein 5, histone lysine methyltransferase complex subunit	chr1	UP	1.19314
VSIG10	V-set and immunoglobulin domain containing 10	chr12	UP	1.19306
TMTC3	transmembrane O-mannosyltransferase targeting cadherins 3	chr12	UP	1.19292
IGFL2-AS1	IGFL2 antisense RNA 1	chr19	UP	1.1925
TMEM33	transmembrane protein 33	chr4	UP	1.19202
RNF2	ring finger protein 2	chr1	UP	1.19151
PTEN	phosphatase and tensin homolog	chr10	UP	1.19146
RAB33B	RAB33B, member RAS oncogene family	chr4	UP	1.19145
PRR15L	proline rich 15 like	chr17	UP	1.19127
TRMT9B	tRNA methyltransferase 9B (putative)	chr8	UP	1.19083
EIF1AD	eukaryotic translation initiation factor 1A domain containing	chr11	UP	1.18931
SPRING1	SREBF pathway regulator in golgi 1	chr12	UP	1.18871
CDR2L	cerebellar degeneration related protein 2 like	chr17	UP	1.18838
CCNF	cyclin F	chr16	UP	1.18395
SLC39A11	solute carrier family 39 member 11	chr17	UP	1.18369
TK2	thymidine kinase 2	chr16	UP	1.1827
SENP5	SUMO specific peptidase 5	chr3	UP	1.18186
PDGFC	platelet derived growth factor C	chr4	UP	1.18179
PPP1CB	protein phosphatase 1 catalytic subunit beta	chr2	UP	1.18136
DNAJC3	DnaJ heat shock protein family (Hsp40) member C3	chr13	UP	1.18024
SLC35F6	solute carrier family 35 member F6	chr2	UP	1.18007
MARCHF6	membrane associated ring-CH-type finger 6	chr5	UP	1.17954
SRGAP2B	SLIT-ROBO Rho GTPase activating protein 2B	chr1	UP	1.17874
ADNP	activity dependent neuroprotector homeobox	chr20	UP	1.17845
RDH10	retinol dehydrogenase 10	chr8	UP	1.17824
TNFAIP2	TNF alpha induced protein 2	chr14	UP	1.17614
C1QTNF1-AS1	C1QTNF1 antisense RNA 1	chr17	UP	1.17569
SUSD6	sushi domain containing 6	chr14	UP	1.17427
POGLUT1	protein O-glucosyltransferase 1	chr3	UP	1.17422
TSPYL1	TSPY like 1	chr6	UP	1.17416
FOXP1	forkhead box P1	chr3	UP	1.17385
SEC22B2P	SEC22 homolog B2, pseudogene	chr1	UP	1.1736
CTTN	cortactin	chr11	UP	1.17302
PARD6B	par-6 family cell polarity regulator beta	chr20	UP	1.17187
NHSL1	NHS like 1	chr6	UP	1.17145
R3HDM2	R3H domain containing 2	chr12	UP	1.17007
CPNE8	copine 8	chr12	UP	1.16956
GAS2	growth arrest specific 2	chr11	UP	1.16779
TRAPPC6B	trafficking protein particle complex subunit 6B	chr14	UP	1.16775
EFNA5	ephrin A5	chr5	UP	1.1676
ARID1B	AT-rich interaction domain 1B	chr6	UP	1.16713
DCBLD2	discoidin, CUB and LCCL domain containing 2	chr3	UP	1.16697
SLC48A1	solute carrier family 48 member 1	chr12	UP	1.16667
ADAM17	ADAM metallopeptidase domain 17	chr2	UP	1.16596
TSC22D2	TSC22 domain family member 2	chr3	UP	1.16548
PIP4K2A	phosphatidylinositol-5-phosphate 4-kinase type 2 alpha	chr10	UP	1.1648
ENPP1	ectonucleotide pyrophosphatase/phosphodiesterase 1	chr6	UP	1.16374
LETM1	leucine zipper and EF-hand containing transmembrane protein 1	chr4	UP	1.16167
CACUL1	CDK2 associated cullin domain 1	chr10	UP	1.1601
MOCOS	molybdenum cofactor sulfurase	chr18	UP	1.15913
SEC22B	SEC22 homolog B, vesicle trafficking protein	chr1	UP	1.15902
INSR	insulin receptor	chr19	UP	1.15895
RAP1GDS1	Rap1 GTPase-GDP dissociation stimulator 1	chr4	UP	1.15863
PFKFB2	6-phosphofructo-2-kinase/fructose-2,6-biphosphatase 2	chr1	UP	1.15562
SLIT2	slit guidance ligand 2	chr4	UP	1.1532
C6orf62	chromosome 6 open reading frame 62	chr6	UP	1.15212
CHP1	calcineurin like EF-hand protein 1	chr15	UP	1.15157
RWDD2B	RWD domain containing 2B	chr21	UP	1.1514
MTPAP	mitochondrial poly(A) polymerase	chr10	UP	1.15113
PRXL2C	peroxiredoxin like 2C	chr9	UP	1.15051
SGPL1	sphingosine-1-phosphate lyase 1	chr10	UP	1.15048
PDZD8	PDZ domain containing 8	chr10	UP	1.14979
TP53	tumor protein p53	chr17	UP	1.14775
OGT	O-linked N-acetylglucosamine (GlcNAc) transferase	chrX	UP	1.14767
FNIP1	folliculin interacting protein 1	chr5	UP	1.14702
FKBP9	FKBP prolyl isomerase 9	chr7	UP	1.14558
ABCA1	ATP binding cassette subfamily A member 1	chr9	UP	1.14415
SEC22B3P	SEC22 homolog B3, pseudogene	chr1	UP	1.14366
NUP155	nucleoporin 155	chr5	UP	1.14344
CARNMT1	carnosine N-methyltransferase 1	chr9	UP	1.14275
ERO1A	endoplasmic reticulum oxidoreductase 1 alpha	chr14	UP	1.14228
RASGEF1B	RasGEF domain family member 1B	chr4	UP	1.14199
FRMD8	FERM domain containing 8	chr11	UP	1.14117
BLOC1S3	biogenesis of lysosomal organelles complex 1 subunit 3	chr19	UP	1.141
HOGA1	4-hydroxy-2-oxoglutarate aldolase 1	chr10	UP	1.14099
SAR1A	secretion associated Ras related GTPase 1A	chr10	UP	1.14057
GOLIM4	golgi integral membrane protein 4	chr3	UP	1.13743
RUFY3	RUN and FYVE domain containing 3	chr4	UP	1.13708
P3H2	prolyl 3-hydroxylase 2	chr3	UP	1.13707
TLK1	tousled like kinase 1	chr2	UP	1.13609
C2orf68	chromosome 2 open reading frame 68	chr2	UP	1.13517
SPC24	SPC24 component of NDC80 kinetochore complex	chr19	UP	1.13196
CNP	2',3'-cyclic nucleotide 3' phosphodiesterase	chr17	UP	1.1312
BROX	BRO1 domain and CAAX motif containing	chr1	UP	1.13113
ZC3H4	zinc finger CCCH-type containing 4	chr19	UP	1.13082
C5orf63	chromosome 5 open reading frame 63	chr5	UP	1.13051
PPP6R3	protein phosphatase 6 regulatory subunit 3	chr11	UP	1.12962
WSB2	WD repeat and SOCS box containing 2	chr12	UP	1.12954
SDC4	syndecan 4	chr20	UP	1.12886
DTX3L	deltex E3 ubiquitin ligase 3L	chr3	UP	1.12819
PPM1A	protein phosphatase, Mg2+/Mn2+ dependent 1A	chr14	UP	1.1278
RAD54L2	RAD54 like 2	chr3	UP	1.1277
COLGALT1	collagen beta(1-O)galactosyltransferase 1	chr19	UP	1.12467
DR1	down-regulator of transcription 1	chr1	UP	1.12432
DOCK5	dedicator of cytokinesis 5	chr8	UP	1.12124
PAFAH1B2	platelet activating factor acetylhydrolase 1b catalytic subunit 2	chr11	UP	1.12071
DLG5	discs large MAGUK scaffold protein 5	chr10	UP	1.12021
THAP5	THAP domain containing 5	chr7	UP	1.11886
EIF2S3	eukaryotic translation initiation factor 2 subunit gamma	chrX	UP	1.11701
GSR	glutathione-disulfide reductase	chr8	UP	1.11401
DHRS3	dehydrogenase/reductase 3	chr1	UP	1.11387
CDS2	CDP-diacylglycerol synthase 2	chr20	UP	1.11314
CRIM1	cysteine rich transmembrane BMP regulator 1	chr2	UP	1.11287
REST	RE1 silencing transcription factor	chr4	UP	1.11265
WTAP	WT1 associated protein	chr6	UP	1.11097
SEH1L	SEH1 like nucleoporin	chr18	UP	1.11031
ADAM10	ADAM metallopeptidase domain 10	chr15	UP	1.10875
LRPPRC	leucine rich pentatricopeptide repeat containing	chr2	UP	1.10796
EXOSC6	exosome component 6	chr16	UP	1.1076
PDCD4	programmed cell death 4	chr10	UP	1.1043
MARCKS	myristoylated alanine rich protein kinase C substrate	chr6	UP	1.10342
NUDT4	nudix hydrolase 4	chr12	UP	1.10275
NADK2	NAD kinase 2, mitochondrial	chr5	UP	1.10253
APOL2	apolipoprotein L2	chr22	UP	1.10208
USP22	ubiquitin specific peptidase 22	chr17	UP	1.10008
TOX4	TOX high mobility group box family member 4	chr14	UP	1.09797
DPYSL2	dihydropyrimidinase like 2	chr8	UP	1.09688
PSMB4	proteasome 20S subunit beta 4	chr1	UP	1.09609
EIF4EBP2	eukaryotic translation initiation factor 4E binding protein 2	chr10	UP	1.09533
WDR55	WD repeat domain 55	chr5	UP	1.09524
SFXN1	sideroflexin 1	chr5	UP	1.095
SET	SET nuclear proto-oncogene	chr9	UP	1.09418
ARHGAP1	Rho GTPase activating protein 1	chr11	UP	1.09353
KCNJ16	potassium inwardly rectifying channel subfamily J member 16	chr17	UP	1.09148
STAT2	signal transducer and activator of transcription 2	chr12	UP	1.09077
CDC42SE1	CDC42 small effector 1	chr1	UP	1.08982
TOR1AIP2	torsin 1A interacting protein 2	chr1	UP	1.08875
PHACTR2	phosphatase and actin regulator 2	chr6	UP	1.08752
CTBP1	C-terminal binding protein 1	chr4	UP	1.08396
B4GALT1	beta-1,4-galactosyltransferase 1	chr9	UP	1.08339
ARGLU1	arginine and glutamate rich 1	chr13	UP	1.0829
SLC38A2	solute carrier family 38 member 2	chr12	UP	1.07941
TMED4	transmembrane p24 trafficking protein 4	chr7	UP	1.07909
CDC42	cell division cycle 42	chr1	UP	1.077
SRSF6	serine and arginine rich splicing factor 6	chr20	UP	1.07492
TTR	transthyretin	chr18	DOWN	0.961394
SERPINA3	serpin family A member 3	chr14	DOWN	0.951656
VTN	vitronectin	chr17	DOWN	0.94698
CYP3A4	cytochrome P450 family 3 subfamily A member 4	chr7	DOWN	0.943404
FABP1	fatty acid binding protein 1	chr2	DOWN	0.943322
TMEM176B	transmembrane protein 176B	chr7	DOWN	0.940929
ACSM2A	acyl-CoA synthetase medium chain family member 2A	chr16	DOWN	0.940071
HPX	hemopexin	chr11	DOWN	0.937809
UGT2B4	UDP glucuronosyltransferase family 2 member B4	chr4	DOWN	0.931764
HSD17B6	hydroxysteroid 17-beta dehydrogenase 6	chr12	DOWN	0.931566
ACSM2B	acyl-CoA synthetase medium chain family member 2B	chr16	DOWN	0.929401
SERPINC1	serpin family C member 1	chr1	DOWN	0.927467
TDO2	tryptophan 2,3-dioxygenase	chr4	DOWN	0.92311
SERPINA7	serpin family A member 7	chrX	DOWN	0.923092
CYP2C8	cytochrome P450 family 2 subfamily C member 8	chr10	DOWN	0.920125
UGT2B15	UDP glucuronosyltransferase family 2 member B15	chr4	DOWN	0.919666
SERPIND1	serpin family D member 1	chr22	DOWN	0.91612
ANGPTL3	angiopoietin like 3	chr1	DOWN	0.913772
TNFRSF11B	TNF receptor superfamily member 11b	chr8	DOWN	0.910994
PLGLB1	plasminogen like B1	chr2	DOWN	0.910715
GLYAT	glycine-N-acyltransferase	chr11	DOWN	0.909105
CYP2C9	cytochrome P450 family 2 subfamily C member 9	chr10	DOWN	0.90676
ADH1A	alcohol dehydrogenase 1A (class I), alpha polypeptide	chr4	DOWN	0.904103
SLC22A1	solute carrier family 22 member 1	chr6	DOWN	0.903194
GJB1	gap junction protein beta 1	chrX	DOWN	0.899714
CIDEB	cell death inducing DFFA like effector b	chr14	DOWN	0.899507
ADH6	alcohol dehydrogenase 6 (class V)	chr4	DOWN	0.898971
RDH16	retinol dehydrogenase 16	chr12	DOWN	0.898451
PSAT1	phosphoserine aminotransferase 1	chr9	DOWN	0.895701
MPP1	MAGUK p55 scaffold protein 1	chrX	DOWN	0.895601
GBA3	glucosylceramidase beta 3 (gene/pseudogene)	chr4	DOWN	0.879203
SPP2	secreted phosphoprotein 2	chr2	DOWN	0.872214
AFM	afamin	chr4	DOWN	0.871741
BDH1	3-hydroxybutyrate dehydrogenase 1	chr3	DOWN	0.866622
NR1I3	nuclear receptor subfamily 1 group I member 3	chr1	DOWN	0.858983
ARG1	arginase 1	chr6	DOWN	0.853466
ADH1C	alcohol dehydrogenase 1C (class I), gamma polypeptide	chr4	DOWN	0.853187
C8B	complement C8 beta chain	chr1	DOWN	0.829785
AGXT2	alanine--glyoxylate aminotransferase 2	chr5	DOWN	0.82326
CABIN1	calcineurin binding protein 1	chr22	DOWN	0.819595
CLGN	calmegin	chr4	DOWN	0.818523
IGF1	insulin like growth factor 1	chr12	DOWN	0.816751
PAGE4	PAGE family member 4	chrX	DOWN	0.81226
IYD	iodotyrosine deiodinase	chr6	DOWN	0.797199
PTPRN2	protein tyrosine phosphatase receptor type N2	chr7	DOWN	0.792089
SHD	Src homology 2 domain containing transforming protein D	chr19	DOWN	0.791257
OTC	ornithine transcarbamylase	chrX	DOWN	0.786191
SMCHD1	structural maintenance of chromosomes flexible hinge domain containing 1	chr18	DOWN	0.782316
H19	H19 imprinted maternally expressed transcript	chr11	DOWN	0.758837
SPRTN	SprT-like N-terminal domain	chr1	DOWN	0.757378
ST8SIA6-AS1	ST8SIA6 antisense RNA 1	chr10	DOWN	0.756957
FBXO42	F-box protein 42	chr1	DOWN	0.75685
TTLL4	tubulin tyrosine ligase like 4	chr2	DOWN	0.753607
LINC02158	-		DOWN	0.730326
CYP2A7	cytochrome P450 family 2 subfamily A member 7	chr19	DOWN	0.70039
SGPP1	sphingosine-1-phosphate phosphatase 1	chr14	DOWN	0.655378
LOC102467226	uncharacterized LOC102467226	chr5	DOWN	0.642144
PAH	phenylalanine hydroxylase	chr12	DOWN	0.632469
AFP	alpha fetoprotein	chr4	DOWN	0.606951
TAL1	TAL bHLH transcription factor 1, erythroid differentiation factor	chr1	DOWN	0.402035
CCL14	C-C motif chemokine ligand 14	chr17	DOWN	0.300412
S100A7	S100 calcium binding protein A7	chr1	UP	-1.05465

### Sheet:  genes up & down at days 7 & 44
List of genes up and down-regulated between CYP2D6 and parental cells at day 37					List of genes up and down-regulated between CYP2D6 and parental cells at day 44
Genes	Description	chromosome	CYP2D6 vs wt	Fc CYP2D6 vs wt	Genes	Description	chromosome	CYP2D6 vs wt	Fc CYP2D6 vs wt
TRIM63	tripartite motif containing 63	chr1	UP	4.27966	TRIM63	tripartite motif containing 63	chr1	UP	5.59209
CRISP2	cysteine rich secretory protein 2	chr6	UP	2.96223	NXF3	nuclear RNA export factor 3	chrX	UP	2.52942
LOC100420587	SHC binding and spindle associated 1 pseudogene	chr19	UP	2.44511	LOC101929829	cytochrome P450 family 2 subfamily D member 6 pseudogene	chr22	UP	1.93613
ATP13A4	ATPase 13A4	chr3	UP	2.3125	ATP13A4	ATPase 13A4	chr3	UP	1.84739
TSSC2	tumor suppressing subtransferable candidate 2 (pseudogene)	chr11	UP	2.20194	FABP6	fatty acid binding protein 6	chr5	UP	1.83035
CYP2D6	cytochrome P450 family 2 subfamily D member 6	chr22	UP	1.79243	SCGB2A1	secretoglobin family 2A member 1	chr11	UP	1.72317
LOC100506691	-		UP	1.73302	CYP2D6	cytochrome P450 family 2 subfamily D member 6	chr22	UP	1.69867
LOC101929829	cytochrome P450 family 2 subfamily D member 6 pseudogene	chr22	UP	1.63854	ZNF836	zinc finger protein 836	chr19	UP	1.6412
TGFB3	transforming growth factor beta 3	chr14	UP	1.63458	PGM2L1	phosphoglucomutase 2 like 1	chr11	UP	1.60235
MPL	MPL proto-oncogene, thrombopoietin receptor	chr1	UP	1.58487	TGFB3	transforming growth factor beta 3	chr14	UP	1.58396
NINJ2-AS1	NINJ2 antisense RNA 1	chr12	UP	1.48123	GSTCD	glutathione S-transferase C-terminal domain containing	chr4	UP	1.56765
NXF3	nuclear RNA export factor 3	chrX	UP	1.48046	GPNMB	glycoprotein nmb	chr7	UP	1.56537
SGPP1	sphingosine-1-phosphate phosphatase 1	chr14	UP	1.44282	LOC100506691	-		UP	1.53223
GPNMB	glycoprotein nmb	chr7	UP	1.43912	NINJ2-AS1	NINJ2 antisense RNA 1	chr12	UP	1.52189
PMS2P4	PMS1 homolog 2, mismatch repair system component pseudogene 4	chr7	UP	1.4321	ZKSCAN7	zinc finger with KRAB and SCAN domains 7	chr3	UP	1.50021
SLC35F2	solute carrier family 35 member F2	chr11	UP	1.38443	STK17B	serine/threonine kinase 17b	chr2	UP	1.48139
PARVB	parvin beta	chr22	UP	1.38432	FAM171B	family with sequence similarity 171 member B	chr2	UP	1.47887
RIN2	Ras and Rab interactor 2	chr20	UP	1.36808	TLE3	TLE family member 3, transcriptional corepressor	chr15	UP	1.44887
ITM2A	integral membrane protein 2A	chrX	UP	1.33426	LINC01297	long intergenic non-protein coding RNA 1297	chr14	UP	1.44486
CSAG1	chondrosarcoma associated gene 1	chrX	UP	1.32412	DSC2	desmocollin 2	chr18	UP	1.41163
COX7B2	cytochrome c oxidase subunit 7B2	chr4	UP	1.30843	COX7B2	cytochrome c oxidase subunit 7B2	chr4	UP	1.40158
ATP6V0A2	ATPase H+ transporting V0 subunit a2	chr12	UP	1.30477	CDC42P3	CDC42 pseudogene 3	chr8	UP	1.39867
POT1-AS1	POT1 antisense RNA 1	chr7	UP	1.30336	SLC30A4	solute carrier family 30 member 4	chr15	UP	1.39172
ADH1A	alcohol dehydrogenase 1A (class I), alpha polypeptide	chr4	DOWN	0.881095	PAGE4	PAGE family member 4	chrX	DOWN	0.81226
TNFRSF11B	TNF receptor superfamily member 11b	chr8	DOWN	0.875925	IYD	iodotyrosine deiodinase	chr6	DOWN	0.797199
MYO5A	myosin VA	chr15	DOWN	0.868653	PTPRN2	protein tyrosine phosphatase receptor type N2	chr7	DOWN	0.792089
SPP2	secreted phosphoprotein 2	chr2	DOWN	0.864696	SHD	Src homology 2 domain containing transforming protein D	chr19	DOWN	0.791257
ARG1	arginase 1	chr6	DOWN	0.851341	OTC	ornithine transcarbamylase	chrX	DOWN	0.786191
AGXT2	alanine--glyoxylate aminotransferase 2	chr5	DOWN	0.848169	SMCHD1	structural maintenance of chromosomes flexible hinge domain containing 1	chr18	DOWN	0.782316
PTPRN2	protein tyrosine phosphatase receptor type N2	chr7	DOWN	0.823744	H19	H19 imprinted maternally expressed transcript	chr11	DOWN	0.758837
C8A	complement C8 alpha chain	chr1	DOWN	0.820071	SPRTN	SprT-like N-terminal domain	chr1	DOWN	0.757378
C8B	complement C8 beta chain	chr1	DOWN	0.81442	ST8SIA6-AS1	ST8SIA6 antisense RNA 1	chr10	DOWN	0.756957
CYP2C18	cytochrome P450 family 2 subfamily C member 18	chr10	DOWN	0.814016	FBXO42	F-box protein 42	chr1	DOWN	0.75685
SLC28A1	solute carrier family 28 member 1	chr15	DOWN	0.794311	TTLL4	tubulin tyrosine ligase like 4	chr2	DOWN	0.753607
LINC02158	-		DOWN	0.784482	LINC02158	-		DOWN	0.730326
SHD	Src homology 2 domain containing transforming protein D	chr19	DOWN	0.770195	CYP2A7	cytochrome P450 family 2 subfamily A member 7	chr19	DOWN	0.70039
CDKN1B	cyclin dependent kinase inhibitor 1B	chr12	DOWN	0.77006	SGPP1	sphingosine-1-phosphate phosphatase 1	chr14	DOWN	0.655378
PAH	phenylalanine hydroxylase	chr12	DOWN	0.753476	LOC102467226	uncharacterized LOC102467226	chr5	DOWN	0.642144
USF2	upstream transcription factor 2, c-fos interacting	chr19	DOWN	0.726562	PAH	phenylalanine hydroxylase	chr12	DOWN	0.632469
CYP2A7	cytochrome P450 family 2 subfamily A member 7	chr19	DOWN	0.697915	AFP	alpha fetoprotein	chr4	DOWN	0.606951
CIAO3	cytosolic iron-sulfur assembly component 3	chr16	DOWN	0.673184	TAL1	TAL bHLH transcription factor 1, erythroid differentiation factor	chr1	DOWN	0.402035
SOX2-OT	SOX2 overlapping transcript	chr3	DOWN	0.585003	CCL14	C-C motif chemokine ligand 14	chr17	DOWN	0.300412
Supporting Information Table 4
